# Diverse ancestral brainstem noradrenergic neuron activity across species and biological factors

**DOI:** 10.1101/2024.10.14.618224

**Authors:** Michael A. Kelberman, Ellen Rodberg, Brandon R. Munn, Ehsan Arabzadeh, Chloe J. Bair-Marshall, Craig W. Berridge, Esther Berrocoso, Vincent Breton-Provencher, Daniel J. Chandler, Alicia Che, Oscar Davy, David M. Devilbiss, Anthony M. Downs, Gabrielle Drummond, Roman Dvorkin, Zeinab Fazlali, Robert C. Froemke, Erin Glennon, Joshua I. Gold, Hiroki Ito, Xiaolong Jiang, Joshua P. Johansen, Alfred P. Kaye, Jenny R. Kim, Chao-Cheng Kuo, Rong-Jian Liu, Yang Liu, Meritxell Llorca-Torralba, Jordan G. McCall, Zoe A. McElligott, Andrew M. McKinney, Cristina Miguelez, Ming-Yuan Min, Alexandra C. Nowlan, Mohsen Omrani, Gina R. Poe, Anthony Edward Pickering, Yadollah Ranjbar-Slamloo, Jone Razquin, Charles Rodenkirch, Anna C. Sales, Rath Satyasambit, Stephen D. Shea, Mriganka Sur, John Arthur Tkaczynski, Sonia Torres-Sanchez, Akira Uematsu, Chayla R. Vazquez, Amelien Vreven, Qi Wang, Barry D Waterhouse, Hsiu-Wen Yang, Jen-Hau Yang, Liping Zhao, Ioannis S. Zouridis, James M. Shine, David Weinshenker, Elena Vazey, Nelson K. Totah

**Author notes:** Denotes equal contribution (Michael A. Kelberman, Ellen Rodberg).

## Abstract

The brainstem cell group, locus coeruleus (LC), is present across vertebrates and influences cardiorespiratory, metabolic, immune, and cognitive functions by activating in two putatively distinct firing patterns. Yet, the degree to which the LC firing rates and patterns are homogenous across species has never been assessed due to inherently limited sample sizes. To remedy this, we pooled cross-species data from 20 laboratories to show that firing rates differ across species and are modulated by sex, age, and type of *in vitro* or *in vivo* preparation. Contrary to the prevailing dual-mode firing pattern schema, we observed patterns spread across a low-dimensional manifold, with subregions enriched for specific biological factors and neurodegenerative disease models. Our findings show considerable diversity in an ancestral vertebrate neuromodulatory system.
