## Supplementary material for "Diverse ancestral brainstem noradrenergic neuron activity across species and biological factors": Table S4

### Sheet: Return_stats_toprint NEW
			Species				Age				Sex				State				Anesthesia				Disease				Genotype
Type ID	N	Mean ISI (sec)	Chi-square, df	P value	Adjusted P value		Chi-square, df	P value	Adjusted P value		Chi-square, df	P value	Adjusted P value		Chi-square, df	P value	Adjusted P value		Chi-square, df	P value	Adjusted P value		Chi-square, df	P value	Adjusted P value		Chi-square, df	P value	Adjusted P value
1	689	2.800	7.666, 2	0.0216	0.1728		29.36, 2	4.20891e-07	3.36713e-06	****	11.73, 1	0.0006	0.0048	**	67.24, 2	3e-15	2.4e-14	****	43.13, 2	4.31573e-10	3.45258e-09	****	77.06, 4	1e-15	1.7e-14	****	17.33, 4	0.00166382	0.0133106	*
2	560	0.696	103.1, 2	1e-15	1.7e-14	****	48.62, 2	2.7737e-11	2.21896e-10	****	5.195, 1	0.0227	0.1816		105.1, 2	1e-15	1.7e-14	****	28.67, 2	5.95781e-07	4.76625e-06	****	84.53, 4	1e-15	1.7e-14	****	43.34, 4	8.8042e-09	7.04336e-08	****
3	90	1.007	15.44, 2	0.0004	0.0032	**	29.55, 2	3.82293e-07	3.05835e-06	****	4.624, 1	0.0315	0.252		9.159, 2	0.0103	0.0824		11.34, 2	0.0034	0.0272	*	32.05, 4	1.87195e-06	1.49756e-05	****	35.32, 4	3.98662e-07	3.1893e-06	****
4	206	0.724	91.14, 2	1e-15	1.7e-14	****	79.24, 2	1e-15	1.7e-14	****	9.379, 1	0.0022	0.0176	*	321.8, 2	1e-15	1.7e-14	****	52.02, 2	5.059e-12	4.0472e-11	****	10.31, 4	0.0356	0.2848		10.72, 4	0.0299596	0.239677
5	48	0.667	70.36, 2	1e-15	1.7e-14	****	0.039, 2	0.9806	1		0.299, 1	0.5848	1		101.0, 2	1e-15	1.7e-14	****	0.619, 2	0.7339	1		4.992, 4	0.2881	1		57.10, 4	1.1813e-11	9.4504e-11	****
6	44	1.674	4.600, 2	0.1002	0.8016		1.391, 2	0.4988	1		5.775, 1	0.0163	0.1304		6.182, 2	0.0455	0.364		19.67, 2	5.3491e-05	0.000427928	***	7.196, 4	0.1259	1		4.383, 4	0.356671	1
7	50	3.201	6.108, 2	0.0472	0.3776		5.011, 2	0.0816	0.6528		9.084, 1	0.0026	0.0208	*	7.538, 2	0.0231	0.1848		27.56, 2	1.03663e-06	8.29302e-06	****	6.348, 4	0.1746	1		4.891, 4	0.298687	1
8	21	1.129	4.533, 2	0.103682	0.8295		0.668, 2	0.7161	1		0.870, 1	0.3509	1		25.92, 2	2.34671e-06	1.87737e-05	****	1.778, 2	0.4111	1		2.755, 4	0.5996	1		29.61, 4	5.88325e-06	4.7066e-05	****
