## Supplementary material for "Diverse ancestral brainstem noradrenergic neuron activity across species and biological factors": Table S1

### Sheet: Sheet1
											Species	Sex	Strain	Genotype/Intervention	Age	State
																Awake	Anesthesia			Slice (Whole Cell, Cell Attached)
																	Isoflurane	Chloral Hydrate	Urethane
											Rat	male	Fischer	WT	adult			17 (<0.01%; Weinshenker)
															aged			34 (1.8%; Weinshenker)
														APP/PS1	adult			40 (2.2%; Weinshenker)
															aged			33 (1.8%; Weinshenker)
													Listerhooded	WT	adult				369 (19.9%; Totah)
													Long Evans	TH-Cre	adult	20 (1%; Johansen)
													Sprague Dawley	WT	adolescent					36 (1.9%; Chandler)
															adult		61 (3.3%; Devilbiss; Wang)	78 (4.2%; Miguelez)	254 (13.7%; Totah/Wang)	16 (<0.01%; Chandler)
														Parkinsonian	adult			18 (<0.01%; Miguelez)
													Wistar	WT	adolescent					32 (1.7%; Pickering)
															adult			120 (6.5%; Berrocoso)	96 (5.2%; Arabzadeh/Berrocoso/Miguelez/Pickering)
												female	Fischer	WT	adult			28 (1.5%; Weinshenker)
															aged			44 (2.4%; Weinshenker)
														APP/PS1	adult			18 (<0.01%; Weinshenker)
															aged			26 (1.4%; Weinshenker)
													Sprague Dawley	WT	adolescent					28 (1.5%; Chandler)
															adult		6 (<0.01%; Wang)	65 (3.5%; Miguelez)	3 (<0.01%; Wang)
														dyskinetic	adult			49 (2.6%; Miguelez)
														Parkinsonian	adult			90 (4.9%; Miguelez)
											Mouse	male	C57/Bl6	WT	adult		19 (0.1%; Shea)	5 (<0.01%; Weinshenker)	13 (<0.01%; Pickering)	53 (2.9%; McCall; McElligott; Kaye)
														DBH-Cre						11 (<0.01%; McCall)
														DSP-4				12 (<0.01%; Weinshenker)
													129S2/SvPas	VGAT-Cre						22 (1.2%; Min)
												female	C57/Bl6	WT		15 (<0.01%; Shea)		28 (1.5%; Weinshenker)		17 (<0.01%; McCall; McElligott)
														DBH-Cre						6 (<0.01%; MCall)
														DSP-4				19 (0.1%; Weinshenker)
													129S2/SvPas	VGAT-cre						13 (<0.01%; Min)
											Non-human Primate	male	-	WT	adult	41 (2.2%; Gold)
